# A Cheminformatics Workflow for Higher-throughput Modeling of Chemical Exposures from Biosolids

**DOI:** 10.1101/2025.04.03.647109

**Authors:** Paul M. Kruse, Caroline L. Ring

**Affiliations:** Oak Ridge Institute for Science and Education, Oak Ridge, TN; Center for Computational Toxicology and Exposure, Office of Research and Development, United States Environmental Protection Agency, Research Triangle Park. NC

**Keywords:** exposure science, risk assessment, exposure modeling, computational exposure, cheminformatics, biosolids

## Abstract

The U.S. Environmental Protection Agency’s Biosolids Screening Tool can predict potential human and ecological exposures to chemical contaminants in treated sewage sludge biosolids, but large quantities of chemical-specific physico-chemical data are required to parameterize the model. Here, an R workflow is presented that leverages publicly-available databases of chemical information to prepare data for model simulations using the Biosolids Screening Tool. The automated Biosolids Screening Tool workflow (autoBST) reduces the time to gather data necessary to screen hundreds of chemicals from days to just a few minutes and provides transparent and reproducible data retrieval and input into existing models, allowing assessors to defensibly prioritize chemicals in biosolids that may pose a risk to human health or the environment.
