## Supplementary material for "A Cheminformatics Workflow for Higher-throughput Modeling of Chemical Exposures from Biosolids": BST Bulk Chemical Import Tool: BST_BulkChemicalImportTool.xlsm

### Sheet: Notes
BACKGROUND
Chemical-specific data are housed in three tables in the BST (see list below-a list of chemicals and two data tables); this file contains corresponding sheets that are formatted so they can be imported to Access and appended to the tables without further processing (blue tabs). This file also contains templates (yellow tabs) for the two data tables (chemical_constant and ecological_constant). The…																Valid ChemTypes
																O
	BST Table/Sheet	Type	Key Field(s)	Contents		Template Tab										M
	tbl_Chemicals	List	CAS	List of chemicals (name, CAS, type)		NA
	Chemical_constant	Data	CAS	All chemical properties other than those specific to an ecological receptor		Template_Chem_Org and Template_Chem_Inorg*
	Ecological_constant	Data	CAS EcoRecID	Chemical properties specific to an ecological receptor**		Template_Eco
	* The chemical properties data differ significantly for organic and inorganic chemicals; therefore, there are separate templates for those for the chemical_constant data, each of which contains only the parameters needed and the appropriate default values.
	** Note that there is one exception to this: the ecological BAFs, which are specific to a chemical but not to an ecological receptor, are nevertheless in the Ecological_constant table.
Key Field(s): The CAS number is used to link chemical data in different tables; therefore, it is a field in all three tables. The ecological_constant table also has a second key field, EcoRecID, or ecological receptor ID, which links to a table listing the ecological receptors.
Data table fields: Other than the key field(s), the two data tables have the same set of fields:
	Field Name	Description			Notes
	ModelCode***	A code identifying the specific parameter			This CANNOT be modified in any way! Rows must be included for all relevant ModelCodes even if data are missing or zero.
	Value	The parameter value for specific chemical (and eco receptor if relevant)			This is a text field, as it can contain either text or numeric data. The model converts numeric data to the appropriate format, and can parse scientific notation. Data can be entered as numeric in this template and will be converted on import. You MUST enter values in the units shown in the templates: the importer cannot check for units or convert values! The importer will check that values are i…
	RefID	A one- to three-digit identifier for a specific reference			Common references and references used for default values are listed in the references sheet (green tab) of this file; if your reference is not among them, use RefID 190 and enter a short description of the reference in the Comments field.
	DataFlag	A one- or two-letter data flag indicating if a value is estimated, missing, calculated, etc. [Used in Chemical_constant only]			Values include: D(efault), M(issing) - general purposed flags associated with specific special RefID (respectively, 143, 196) (E)stimated - anything based on an estimator like EPISuite S(urrogate) - used for fish BAFs when a different trophic level is used as a surrogate, or a whole or filet value is used for the other type of tissue. Z(ero) - value set to zero; used for HLC and Bv (which is calc…
	Comments	Explanatory comments as needed			Additional details about the value, such as table in reference, if mean or median used, further explanation of a data flag, or a user-supplied reference.
	ShowDataWarning UserModified DoNotShowValue	Various True/False flags			These should be left as shown in the templates.
	*** Note that three of the ModelCodes in the Chemical_constant table and template are CAS, Chemname, and Chemtype, even though there is a separate field for CAS and the others are also available in tbl_Chemicals. These ModelCodes (and their values) MUST be present in the Chemical_constant table or the BST will not run.
USING THIS TEMPLATE:
1	Save As and navigate to the folder where the BST mdb file is; name the file ChemicalImport.xlsx.
	The BulkChemicalImportTool.xlsm file is read-only to preserve its integrity. You must Save As and give it a new name to save it. That name must be ChemicalImport.xlsx to import, but you can also save it with another name to document the import.
2	Enter the chemicals to be added in the tbl_Chemicals_import sheet
	The sheet has data validation notes/drop downs:
	- CAS should be all numbers, no hyphens
	- Chemical name is a max of 255 characters; we suggest putting numeric prefixes after a comma at the end to ensure correct sorting by first actual letter (e.g., "Chloroaniline, 4-" rather than "4-Chloroaniline")
	- Chemical type must be O (for organics) or M (for metals/inorganics)
	- User Added should always be TRUE
3	Click on the Add Records button in the tbl_Chemicals_import sheet to automatically add all rows needed to Chemical_Constant_import and Ecological_Constant_import sheets for each row of data in tbl_Chemicals. [To add the rows manually, see below]
4	Fill in data in Chemical_Constants_import
	- DO NOT edit cells shaded light blue: in particular, do NOT edit the ModelCode entries!
	- Leave the fixed values (also shaded blue) as they are.
	- Fill in the data you've gathered for the non-fixed parameters (or leave the default value if there is one). You must enter values for the yellow shaded values.
	- The References tab includes RefIDs for frequently used sources (e.g., EPISuite, IRIS); if you've used one of those, enter the matching RefID in that column of the Chemical_Constants sheet; otherwise, leave the RefID as 190 (user supplied) and enter a short description of the source in the Comments column (e.g., "ChemSpider")
5	Fill in data in Ecological_Constants_import
	- The BAFs at the top are chemical-specific; the toxicity values (BMD, BMC_soil, BMC_water, and BMC_sed) are both chemical- and receptor-specific so there are multiple rows, one for each applicable receptor.
	- You cannot add eco receptors. The BST uses a numeric eco receptor ID, but the receptor names have been included in the descriptive information for each row.
	-Each eco receptor has a specific benchmark type, and there is only the appropriate row in the template
	- For receptors with a BMC, you can delete a row if you do not have a value for that receptor; a value can be added later in the BST. The rows that can be deleted are in orange text.
	- If you enter data for BMC_water for any of the applicable receptors, you MUST retain the row for the ED_eco (exposure duration) for that same receptor, and enter a value. Other BMCs do not use an exposure duration.
	- Do NOT delete the rows for BMD even if you do not have data; the model uses those to estimate species-specific BMDs if you enter a Reference BMD and body weight for a specified test species in Chemical_Constants. You can leave those blank in Chemical_constants, but the BMD rows need to exist in case values are entered later in the BST.
6	Save and Close the ChemicalImport file
7	Open the BST and Click on the Bulk Chemical Import button in the Configure Chemical screen
	- The importer looks for a file named ChemicalImport.xlsx in the same folder as the BST mdb file; if it does not find one, you'll get an error message.
	- The importer does some rudimentary range checking; any errors must be corrected before any data are imported. See the BulkChemicalImportNotes.docx file for details.
	- If the import is successful, you will get a message indicating that. If the importer found problems in the import, you will need to correct those in the ChemicalImport file and re-import.
	- To estimate terrestrial biotransfer factors for organics, edit each imported chemical (View/Edit/Delete button on the Configure Chemical screen) and click on Allow Edits (top left), then Recalculate Transfer Factors (right, above chemical properties list).
8	Once you've uploaded successfully, you can rename the ChemicalImport file with a unique name of your choosing as a record of the data added.
If you prefer to copy rows manually, or if the button click is not working, instead of Step 3 do this:
	Copy the parameter rows (do not include the headers) from the appropriate Template_Chem_xxx sheet to the Chemical_Constants sheet for each chemical to be added
	- Information on the parameters, including units and the minimum and maximum allowed values, are also provided in columns I-M. You can copy these to the Chemical_constants sheet for reference; the import will ignore them.
	- Copy the CAS number to all rows copied from the template
	- Make sure on the rows with ModelCode CAS and ChemName that you enter the CAS number and ChemName exactly as they were entered in the tbl_Chemicals sheet, and leave the RefID as is (denotes a system variable)
	Copy the parameter rows (do not include headers) from the Template_Eco sheet to the Ecological_Constants sheet for each chemical to be added
	- These do not differ for organics and inorganics
	- Information on the parameters, including units and the minimum and maximum allowed values, are also provided in columns H-M. You can copy these to the Ecological_constants sheet for reference; the import will ignore them.
	- Copy the CAS number to all rows copied from the template

### Sheet: References
RefID	Short Name	URL		FullRef
References Used for Defaults
5	Bacci et al., 1992		correlation equation; Bv (air to aboveground plants, organics)	Bacci, E., Cerejeira, M. J., Gaggi, C., Chemello, G., Calamari, D., and Vighi, M.. 1992. Chlorinated dioxins: Volatilization from soils and bioconcentration in plant leaves. Bulletin of Environmental Contamination and Toxicology 48(3):401–408.
9	Briggs et al., 1982		correlation equation; RCF (soil to root veg, organics)	Briggs, G.G., R.H. Bromilow, and A. A. Evans. 1982. Relationships between lipophilicity and root uptake and translocation of nonionised chemicals by barley. Pesticide Science 13:495–504.
25	HHRAP		KpPar	U.S. EPA, HHRAP (Human Health Risk Assessment Protocol for Hazardous Waste Combustion Facilities). EPA/530/R-05/006. 2005.
49	RTI, 2005		correlation equation; Ba_beef, Ba_milk (organics)	RTI International. 2005. Methodology for Predicting Cattle Biotransfer Factors. Prepared for U.S. Environmental Agency, Office of Solid Waste, Washington, DC, by Research Triangle Institute, Research Triangle Park, NC.
58	Travis & Arms, 1988		correlation equation; Br (soil to aboveground plants, organics)	Travis, C.C., and A.D. Arms. 1988. Bioconcentration of organics in beef, milk, and vegetation. Environmental Science and Technology 22(3):271–274.
143	Default		special use	Default (no reference)
144	Assumption		special use	Assumption (no reference)
145	Calculated		special use	Calculated from other variables (no reference)
146	System		special use	System variable (no reference)
190	User supplied		special use	User supplied value; see User Comments for reference or justification.
196	No Data		special use	No date available; set to zero
197	Not applicable		special use	Not applicable to this chemical; set to zero
General Chemical Data
281	ChemSpider	http://www.chemspider.com/	data; general chem props	Royal Society of Chemistry, ChemSpider
279	CompTox	www.comptox.epa.gov/dashboard	data; general chem props	U.S. EPA, CompTox Dashboard
15	CRC		data; general chem props	CRC Handbook of Chemistry and Physics
223	EPA Estimation Tool	https://www3.epa.gov/ceampubl/learn2model/part-two/onsite/estdiffusion-ext.html	estimator; Da, Dw	U.S. EPA, EPA On-line Tools for Site Assessment Calculation: Estimated Diffusion Coefficients
18	EPISuite		estimator; general chem props	U.S. EPA, Estimation Programs Interface Suite (EPISuite) for Microsoft Windows, v 4.10
27	Howard et al., 1991		data; degradation rates	Howard, P.H., R.S. Boethling, W.F. Jarvis, W.M. Meylan, and E.M. Michalenko. 1991. Handbook of Environmental Degradation Rates. H.T. Printup (ed.). Lewis Publishers, Inc., Chelsea, MI.
28	HSDB	https://pubchem.ncbi.nlm.nih.gov/	data; general chem props	U.S. NLM, Hazardous Substances Data Bank (HSDB).
31	Kollig, 1993		data; partition coefficients	Kollig, H.P. 1993. Environmental Fate Constants for Organic Chemicals Under Consideration for EPA’s Hazardous Waste Identification Projects. EPA/600/R-93/132.
280	OPERA	https://ntp.niehs.nih.gov/whatwestudy/niceatm/comptox/ct-opera/opera.html	estimator; general chem props	NTP, OPERA (OPEn [quantitative] structure-activity/property Relationship App)
63	Part. Coeff Doc		data, partition coefficients	U.S. EPA. 2005. Partition Coefficients for Metals in Surface Water, Soil, and Waste. Washington, DC: Office of Research and Development. EPA/600/R-05/074. July.
44	Physprop	http://www.srcinc.com/what-we-do/databaseforms.aspx?id=386	data; general chem props	SRC (Syracuse Research Corporation), Physprop (Physical Properties Database)
50	SCDM	http://epa.gov/superfund/sites/npl/hrsres/tools/SCDM.htm	data; general chem props	U.S. EPA, Superfund Chemical Data Matrix (SCDM)
54	SPARC	http://archemcalc.com/sparc.html	estimator; general chem props	SPARC Performs Automated Reasoning in Chemistry, Release w4.5.1529-s4.5.1529
59	TSD-SS		chem data specific to biosolids	U.S. EPA (Environmental Protection Agency). 1992. Technical Support Document for the Land Application of Sewage Sludge. Volumes I and II. EPA 822/R-93-001a. Washington, DC: Office of Water
69	WATER9	https://www.epa.gov/chief/water9-version-30	estimator; Da, Dw	U.S. EPA, WATER9, Version 3.0.
26	WERF		chem data specific to biosolids	Higgins, C.P., J.O. Sharp, J.G. Sepulvado, B Littrell, G. O’Connor, E. Snyder, D. McAvoy. 2010. State-of-the-Science Review of Occurrence and Physical, Chemicals, and Biological Processes Affecting Biosolids-Borne Trace Organic Chemicals in Soils. Prepared for Water Environmental Research Foundation (WERF).
Human Toxicity Data
29	IRIS	http://www.epa.gov/iris/	RfD, RfC, CSF, IUR	U.S. EPA, Integrated Risk Information System (IRIS)
42	HHBP	https://iaspub.epa.gov/apex/pesticides/f?p=HHBP:home:10189911921861:::::	RfD, RfC, CSF, IUR	U.S. EPA, Human Health Benchmarks for Pesticides
45	PPRTV	https://hhpprtv.ornl.gov/	RfD, RfC, CSF, IUR	U.S. EPA, Superfund Provisional Peer-Reviewed Toxicity Values
2	ATSDR MRL	https://www.atsdr.cdc.gov/mrls/index.html	RfD equivalent	ATSDR, Minimal Risk Levels (MRLs) for Hazardous Substances.
11	CalEPA CSF	http://oehha.ca.gov/media/downloads/crnr/appendixa.pdf	CSF, IUR equivalent	CalEPA, Air Toxics Hot Spots Program Risk Assessment Guidelines: Cancer Potency Factors
12	CalEPA REL	http://oehha.ca.gov/air/general-info/oehha-acute-8-hour-and-chronic-reference-exposure-level-rel-summary	RfD, RfC equivalent	CalEPA, Air Toxics Hot Spots Program Risk Assessment Guidelines: OEHHA Acute, 8-hour, and Chronic Reference Exposure Levels (RELs)
248	CalEPA PHG	https://oehha.ca.gov/water/public-health-goals-phgs	RfD equivalent	CalEPA, Drinking Water Public Health Goals
23	HEAST	http://cfpub.epa.gov/ncea/cfm/recordisplay.cfm?deid=2877	RfD, RfC, CSF, IUR	U.S. EPA, Health Effects Assessment Summary Tables, 1997
247	21CFR556	https://www.ecfr.gov/current/title-21/chapter-I/subchapter-E/part-556/subpart-B	RfD equivalent	U.S. FDA, Tolerances for Residues of Drugs in Food. 21 CFR 556
20	JECFA ADI	https://www.fao.org/food/food-safety-quality/scientific-advice/jecfa/jecfa-vetdrugs/en/	RfD equivalent	FAO/WHO (Food and Agriculture Organization of the United Nations/World Health Organization), Residues of Some Veterinary Drugs in Food and Animals.
40	NAS Tol Upper Limit	https://ods.od.nih.gov/HealthInformation/Dietary_Reference_Intakes.aspx	RfD equivalent	National Academy of Sciences, Tolerable Upper Intake Levels, Elements
48	RIVM	http://rivm.openrepository.com/rivm/bitstream/10029/9662/1/711701025.pdf	RfD equivalent	Baars, A.J., R.M.C. Theelen, P.J.C.M. Janssen, J.M. Hesse, M.E. van Apeldoorn, M.C.M. Meirjerink, L. Verdam, and M.J. Zeilmaker. 2001. Re-evaluation of human-toxicological maximum permissible risk levels. RIVM (Rijksinstituut Voor Volksgezondheid En Milieu) Report 711701025. March.
Ecological Toxicity
258	OPP Pest Ecotox DB	https://ecotox.ipmcenters.org/index.cfm	various	U.S. EPA (Environmental Protection Agency). 2017. Pesticide Ecotoxicity Database. Version updated 03/16/2017
74	NRWQC	http://water.epa.gov/scitech/swguidance/standards/criteria/current/index.cfm	aquatic organisms	U.S. EPA, National Recommended Water Quality Criteria: Aquatic Life Crieria Table
84	CCME	https://ccme.ca/en/summary-table	various	CCME,Canadian Environmental Quality Guidelines and Summary Table
92	Effroymson et al., 1997a	http://rais.ornl.gov/documents/tm126r21.pdf	soil invertebrates	Efroymson, R.A., M.E. Will, and G.W. Suter, II. 1997a. Toxicological Benchmarks for Contaminants of Potential Concern for Effects on Soil and Litter Invertebrates and Heterotrophic Processes: 1997 Revision. ES/ER/TM-126/R2
91	Effroymson et al., 1997b	http://rais.ornl.gov/documents/tm85r3.pdf	terrestrial plants	Efroymson, R.A., M.E. Will, G.W. Suter, II, and A.C. Wooten. 1997b. Toxicological Benchmarks for Screening Contaminants of Potential Concern for Effects on Terrestrial Plants: 1997 Revision. ES/ER/TM-85/R3.
122	Sample et al., 1996	http://rais.ornl.gov/documents/tm86r3.pdf	birds, mammals	Sample, B.E., D.M. Opresko, and G.W. Suter, II. 1996. Toxicological Benchmarks for Wildlife: 1996 Revision. ES/ER/TM-86/R3
Ecological Uptake Factors
184	3MRA v2, Ch 10		Assorted BAFs	U.S. EPA (Environmental Protection Agency). 2003. Multimedia, Multipathway, and Multireceptor Risk Assessment (3MRA) Modeling System: Volume II: Site-based, Regional, and National Data. Ch 10.0: Farm Food Chain and Terrestrial Food Web Data. SAB Review Draft. EPA530-D-03-001b. Office of Research and Development, Athens, GA, and Office of Solid Waste, Washington, DC. July.
123	Sample et al., 1998a		BAFs (earthworms)	Sample, B.E., J.J. Beauchamp, R.A. Efroymson, G.W. Suter, II, and T.L. Ashwood. 1998a. Development and Validation of Bioaccumulation Models for Earthworms. ES/ER/TM-220. Oak Ridge National Laboratory, Oak Ridge, TN.
124	Sample et al., 1998b		BAFs (small mammals)	Sample, B.E., J.J. Beauchamp, R.A. Efroymson, and G.W. Suter, II. 1998b. Development and Validation of Bioaccumulation Models for Small Mammals. ES/ER/TM-219. Oak Ridge National Laboratory, Oak Ridge, TN.
55	Stephan, 1993		BAFs (wild life)	Stephan, C.E. 1993. Derivation of proposed human health and wildlife bioaccumulation factors for the Great Lakes Initiative. Duluth, MN: U.S. Environmental Research Laboratory.
87	U.S. DOE, 1998		BSAFs	U.S. DOE (Department of Energy). 1998. Biota Sediment Accumulation Factors for Invertebrates: Review and Recommendations for the Oak Ridge Reservation. BJC/OR-112. Oak Ridge, TN.

### Sheet: tbl_Chemicals_import
CAS	Constituent	ChemType	UserAdded

### Sheet: Chemical_Constant_import
CAS	ModelCode	ShowDataWarning	UserModified	DoNotShowValue	Value	RefID	DataFlag	Comments	Minimum Value	Maximum Value	Units	Instructions	Parameter Description

### Sheet: Ecological_Constant_import
CAS	EcoRecID	ModelCode	UserModified	DoNotShowValue	Value	RefID	Comment	Receptor	Minimum Value	Maximum Value	Units	Instructions	Parameter Description

### Sheet: Template_Chem_Org
Copy all data rows (no titles) incolumns A to M to the first blank row of column B in Chemical_Constant sheet for each organic; you'll need to add the CAS number in column A of Chemical_Constant and copy it down to all 56 rows.
These columns will be imported								These columns for reference; they will not be imported
Color Coding Key:	do not change cell contents		must enter a value; can leave RefID 190 if no specific RefID available; leave CAS, ChemName RefID as 146				no shading: leave default or enter value; if you leave default, leave RefID as is; otherwise, enter a new RefID or 190
ModelCode	ShowDataWarning	UserModified	DoNotShowValue	Value	RefID	DataFlag	Comments	Minimum Value	Maximum Value	Units	Instructions	Parameter Description
CAS	FALSE	FALSE	FALSE		146					NA	Must enter data	CAS number, no hyphens
ChemName	FALSE	FALSE	FALSE		146					NA	Must enter data	Chemical name (should match name in tbl_Chemicals)
ChemType	FALSE	FALSE	TRUE	O	146					NA	Fixed Value: copy data from cols E-H as is	Chemical type, must be O for organics
AntB	FALSE	FALSE	TRUE	-9999	143	D				[C, atm]	Fixed Value: copy data from cols E-H as is	Antoine's vapor pressure equation coefficient B
AntC	FALSE	FALSE	TRUE	-9999	143	D				[C, atm]	Fixed Value: copy data from cols E-H as is	Antoine's vapor pressure equation coefficient C
Bs	FALSE	FALSE	TRUE	1	144		Always 1			[fraction]	Fixed Value: copy data from cols E-H as is	Bioavailability of contaminant in soil relative to vegetation
CTPwaste	FALSE	FALSE	TRUE	0	145	C	Calculated from CTPWasteDry assuming 40% solids	0		[ug/g WW]	Fixed Value: copy data from cols E-H as is	Wet biosolids concentration
KpPar	FALSE	FALSE	TRUE	18.07	25		Constant			[1/yr]	Fixed Value: copy data from cols E-H as is	Plant surface loss coefficient (particulate)
Pc	FALSE	FALSE	TRUE	-9999	143	D				[atm]	Fixed Value: copy data from cols E-H as is	Critical pressure
tc	FALSE	FALSE	TRUE	-9999	143	D				[deg C]	Fixed Value: copy data from cols E-H as is	Critical temperature
temp_ref_aer_all	FALSE	FALSE	FALSE	25	143					[C]	Fixed Value: copy data from cols E-H as is	Reference temperature for water column degradation
temp_ref_anae_all	FALSE	FALSE	FALSE	25	143					[C]	Fixed Value: copy data from cols E-H as is	Reference temperature for benthic degradation
UseRfDPath	FALSE	FALSE	TRUE	0	146					NA	Fixed Value: copy data from cols E-H as is	True if pathway-specific value is to be used
BCF_beef	TRUE	FALSE	FALSE	0	49	C		0	8000	[mg/kg beef]/[mg/kg DW]	Can be calculated: copy data from cols E-H to flag for calculation	Bioconcentration factor (beef)
BCF_milk	TRUE	FALSE	FALSE	0	49	C		0	16000	[mg/kg milk]/[mg/kg DW]	Can be calculated: copy data from cols E-H to flag for calculation	Bioconcentration factor (milk)
BrExfruit	TRUE	FALSE	FALSE	0	58	C		0	10	[mg/kg DW plant]/[mg/kg soil]	Can be calculated: copy data from cols E-H to flag for calculation	Biotransfer (soil to exposed fruit)
BrExveg	TRUE	FALSE	FALSE	0	58	C		0	10	[mg/kg DW plant]/[mg/kg soil]	Can be calculated: copy data from cols E-H to flag for calculation	Biotransfer factor (soil to exposed vegetables)
BrForage	TRUE	FALSE	FALSE	0	58	C		0	10	[mg/kg DW plant]/[mg/kg soil]	Can be calculated: copy data from cols E-H to flag for calculation	Biotransfer factor (soil to forage)
BrGrain	TRUE	FALSE	FALSE	0	58	C		0	10	[mg/kg DW plant]/[mg/kg soil]	Can be calculated: copy data from cols E-H to flag for calculation	Biotransfer factor (soil to grain)
BrProfruit	TRUE	FALSE	FALSE	0	58	C		0	10	[mg/kg DW plant]/[mg/kg soil]	Can be calculated: copy data from cols E-H to flag for calculation	Biotransfer factor (soil to protected fruit)
BrProveg	TRUE	FALSE	FALSE	0	58	C		0	10	[mg/kg DW plant]/[mg/kg soil]	Can be calculated: copy data from cols E-H to flag for calculation	Biotransfer factor (soil to protected vegetables)
BrSilage	TRUE	FALSE	FALSE	0	58	C		0	10	[mg/kg DW plant]/[mg/kg soil]	Can be calculated: copy data from cols E-H to flag for calculation	Biotransfer factor (soil to silage)
Bv	TRUE	FALSE	FALSE	0	5	C		0	1000000000	[ug/g DW plant]/[ug/g air]	Can be calculated: copy data from cols E-H to flag for calculation	Biotransfer factor (vapor phase air to all plants)
RCF	TRUE	FALSE	FALSE	0	9	C		0	1000000	[ug/g WW plant]/[ug/mL soil water]	Can be calculated: copy data from cols E-H to flag for calculation	Root concentration factor
BCF_T3F	FALSE	FALSE	FALSE	0	143	D		0	1000000000	[mg/kg fish]/[mg/L water]	Default available: copy data from cols E-H for defaults	Bioaccumulation factor (TL3 fish, filet; used for human)
BCF_T3W	FALSE	FALSE	FALSE	0	143	D		0	1000000000	[mg/kg fish]/[mg/L water]	Default available: copy data from cols E-H for defaults	Bioaccumulation factor (TL3 fish, whole; used for eco)
BCF_T4F	FALSE	FALSE	FALSE	0	143	D		0	1000000000	[mg/kg fish]/[mg/L water]	Default available: copy data from cols E-H for defaults	Bioaccumulation factor (TL4 fish, filet; used for human)
BCF_T4W	FALSE	FALSE	FALSE	0	143	D		0	1000000000	[mg/kg fish]/[mg/L water]	Default available: copy data from cols E-H for defaults	Bioaccumulation factor (TL4 fish, whole; used for eco)
C_in	FALSE	FALSE	FALSE	0	143	D		0	1000000	[mg/L]	Default available: copy data from cols E-H for defaults	Chemical concentration (surface disposal influent)
CSFOral	FALSE	FALSE	FALSE	0	143	D		0	1000000	[per mg/kg-day]	Default available: copy data from cols E-H for defaults	Oral cancer slope factor (human toxicity)
Heat_of_Henry	FALSE	FALSE	FALSE	50000	143	D		0	100000	[J/mol]	Default available: copy data from cols E-H for defaults	Enthalpy of phase transform. from aqueous to air solution
IUR	FALSE	FALSE	FALSE	0	143	D		0	1000000	[ug/m3]^-1	Default available: copy data from cols E-H for defaults	Inhalation unit risk (human toxicity, cancer)
Kaer	FALSE	FALSE	FALSE	0	143	D		0	50	(1/day)	Default available: copy data from cols E-H for defaults	Aerobic biodegradation rate (surface-water column)
Kanaer	FALSE	FALSE	FALSE	0	143	D		0	2	[1/day]	Default available: copy data from cols E-H for defaults	Anaerobic degradation rate (sediment)
Kh	FALSE	FALSE	FALSE	0	143	D		0	50	[1/day]	Default available: copy data from cols E-H for defaults	Hydrolysis rate
Kpo	FALSE	FALSE	FALSE	0	143	D		0	50	(1/day)	Default available: copy data from cols E-H for defaults	Photolysis degradation rate in surface- water column
ksoil	FALSE	FALSE	FALSE	0	143	D		0	100	[1/day]	Default available: copy data from cols E-H for defaults	Biodegradation rate (soil)
Ref_BMD_Bird	FALSE	FALSE	FALSE	0	143	D		0	100000	[mg chem/kg BW/day]	Default available: copy data from cols E-H for defaults	Reference benchmark dose (bird)
Ref_BMD_Mammal	FALSE	FALSE	FALSE	0	143	D		0	100000	[mg chem/kg BW/day]	Default available: copy data from cols E-H for defaults	Reference benchmark dose (mammal)
Ref_BW_Bird	FALSE	FALSE	FALSE	0	143	D		0	2000	[kg]	Default available: copy data from cols E-H for defaults	Reference body weight (bird)
Ref_BW_Mammal	FALSE	FALSE	FALSE	0	143	D		0	2000	[kg]	Default available: copy data from cols E-H for defaults	Reference body weight (mammal)
RfC	FALSE	FALSE	FALSE	0	143	D		0	100000	[mg/m3]	Default available: copy data from cols E-H for defaults	Reference concentration (human toxicity, noncancer)
RfD	FALSE	FALSE	FALSE	0	143	D		0	100000	[mg/kg-day]	Default available: copy data from cols E-H for defaults	Reference dose (human toxicity, noncancer)
RfD_fish	FALSE	FALSE	TRUE	0	143	D		0	100000	[mg/kg-day]	Default available: copy data from cols E-H for defaults	Reference dose specific to fish (generally = RfD)
RfD_food	FALSE	FALSE	TRUE	0	143	D		0	100000	[mg/kg-day]	Default available: copy data from cols E-H for defaults	Reference dose specific to food (generally = RfD)
RfD_soil	FALSE	FALSE	TRUE	0	143	D		0	100000	[mg/kg-day]	Default available: copy data from cols E-H for defaults	Reference dose specific to soil (generally = RfD)
RfD_water	FALSE	FALSE	TRUE	0	143	D		0	100000	[mg/kg-day]	Default available: copy data from cols E-H for defaults	Reference dose specific to water (generally = RfD)
Sol	FALSE	FALSE	FALSE	100000	143	D		1e-12	1000000	[mg/L]	Default available: copy data from cols E-H for defaults	Solubility
tb	FALSE	FALSE	TRUE	100	143	D		0	5000	[deg C]	Default available: copy data from cols E-H for defaults	Boiling point
CTPWasteDry	FALSE	FALSE	FALSE		190			2.5e-15	1000000	[ug/g DW]	Must enter data. For RefID, see list of common sources and RefIDs; if source not among those, leave the RefID 190 (user supplied) and enter short ref name in comments	Dry biosolids concentration
Da	FALSE	FALSE	FALSE		190			0	1	[cm2/s]	Must enter data. For RefID, see list of common sources and RefIDs; if source not among those, leave the RefID 190 (user supplied) and enter short ref name in comments	Diffusivity in air
Dw	FALSE	FALSE	FALSE		190			0	0.01	[cm2/s]	Must enter data. For RefID, see list of common sources and RefIDs; if source not among those, leave the RefID 190 (user supplied) and enter short ref name in comments	Diffusion coefficient in water
HLC	FALSE	FALSE	FALSE		190			0	10	[atm-m3/mol]	Must enter data. For RefID, see list of common sources and RefIDs; if source not among those, leave the RefID 190 (user supplied) and enter short ref name in comments	Henry's law constant
Koc	FALSE	FALSE	FALSE		190			0	1000000000	[mL/g]	Must enter data. For RefID, see list of common sources and RefIDs; if source not among those, leave the RefID 190 (user supplied) and enter short ref name in comments	Organic carbon partition coefficient
LogKow	FALSE	FALSE	FALSE		190			-4	12	[log units]	Must enter data. For RefID, see list of common sources and RefIDs; if source not among those, leave the RefID 190 (user supplied) and enter short ref name in comments	Octanol-water partition coefficient
MW	FALSE	FALSE	FALSE		190			6	1000	[g/mol]	Must enter data. For RefID, see list of common sources and RefIDs; if source not among those, leave the RefID 190 (user supplied) and enter short ref name in comments	Molecular weight

### Sheet: Template_Chem_Inorg
Copy all data rows (no titles) in columns A to M to the first blank row of column B in Chemical_Constant sheet for each organic; you'll need to add the CAS number in column A of Chemical_Constant and copy it down to all 56 rows.
These columns will be imported								These columns for reference; they will not be imported
Color Coding Key:	do not change cell contents		must enter a value; can leave RefID 190 if no specific RefID available; leave CAS, ChemName RefID as 146				no shading: leave default or enter value; if you leave default, leave RefID as is; otherwise, enter a new RefID or 190
ModelCode	ShowDataWarning	UserModified	DoNotShowValue	Value	RefID	DataFlag	Comments	Minimum Value	Maximum Value	Units	Instructions	Parameter Description
CAS	FALSE	FALSE	FALSE		146					NA	Must enter data	CAS number, no hyphens
ChemName	FALSE	FALSE	FALSE		146					NA	Must enter data	Chemical name (should match name in tbl_Chemicals)
Bs	FALSE	FALSE	TRUE	1	144		Always 1			[fraction]	Fixed Value: copy data from cols E-H as is	Bioavailability of contaminant in soil relative to vegetation
ChemType	FALSE	FALSE	TRUE	M	146					NA	Fixed Value: copy data from cols E-H as is	Chemical type, must be M for metals/inorganics
CTPwaste	FALSE	FALSE	TRUE	0	145	C	Calculated from CTPWasteDry assuming 40% solids	0		[ug/g WW]	Fixed Value: copy data from cols E-H as is	Wet biosolids concentration
Da	FALSE	FALSE	TRUE	0	197		not applicable to inorganics			[cm2/s]	Fixed Value: copy data from cols E-H as is	Diffusivity in air
Heat_of_Henry	FALSE	FALSE	TRUE	0	197		not applicable to inorganics			[J/mol]	Fixed Value: copy data from cols E-H as is	Enthalpy of phase transform. from aqueous to air solution
HLC	FALSE	FALSE	TRUE	0	197		not applicable to inorganics			[atm-m3/mol]	Fixed Value: copy data from cols E-H as is	Henry's law constant
KpPar	FALSE	FALSE	TRUE	18.07	25		Constant			[1/yr]	Fixed Value: copy data from cols E-H as is	Plant surface loss coefficient (particulate)
UseRfDPath	FALSE	FALSE	TRUE	0	146					NA	Fixed Value: copy data from cols E-H as is	True if pathway-specific value is to be used
Dw	FALSE	FALSE	FALSE	0	145	C		0	0.01	[cm2/s]	Can be calculated from density: retain data from cols E-H to flag for calculation	Diffusion coefficient in water
BCF_beef	TRUE	FALSE	FALSE	0	143	D		0	8000	[mg/kg beef]/[mg/kg DW]	Default available: reatain data from cols E-H for defaults	Bioconcentration factor (beef)
BCF_milk	TRUE	FALSE	FALSE	0	143	D		0	16000	[mg/kg milk]/[mg/kg DW]	Default available: reatain data from cols E-H for defaults	Bioconcentration factor (milk)
BCF_T3F	FALSE	FALSE	FALSE	0	143	D		0	1000000000	[mg/kg fish]/[mg/L water]	Default available: reatain data from cols E-H for defaults	Bioaccumulation factor (TL3 fish, filet; used for human)
BCF_T3W	FALSE	FALSE	FALSE	0	143	D		0	1000000000	[mg/kg fish]/[mg/L water]	Default available: reatain data from cols E-H for defaults	Bioaccumulation factor (TL3 fish, whole; used for eco)
BCF_T4F	FALSE	FALSE	FALSE	0	143	D		0	1000000000	[mg/kg fish]/[mg/L water]	Default available: reatain data from cols E-H for defaults	Bioaccumulation factor (TL4 fish, filet; used for human)
BCF_T4W	FALSE	FALSE	FALSE	0	143	D		0	1000000000	[mg/kg fish]/[mg/L water]	Default available: reatain data from cols E-H for defaults	Bioaccumulation factor (TL4 fish, whole; used for eco)
BrExfruit	TRUE	FALSE	FALSE	0	143	D		0	10	[mg/kg DW plant]/[mg/kg soil]	Default available: reatain data from cols E-H for defaults	Biotransfer (soil to exposed fruit)
BrExveg	TRUE	FALSE	FALSE	0	143	D		0	10	[mg/kg DW plant]/[mg/kg soil]	Default available: reatain data from cols E-H for defaults	Biotransfer factor (soil to exposed vegetables)
BrForage	TRUE	FALSE	FALSE	0	143	D		0	10	[mg/kg DW plant]/[mg/kg soil]	Default available: reatain data from cols E-H for defaults	Biotransfer factor (soil to forage)
BrGrain	TRUE	FALSE	FALSE	0	143	D		0	10	[mg/kg DW plant]/[mg/kg soil]	Default available: reatain data from cols E-H for defaults	Biotransfer factor (soil to grain)
BrProfruit	TRUE	FALSE	FALSE	0	143	D		0	10	[mg/kg DW plant]/[mg/kg soil]	Default available: reatain data from cols E-H for defaults	Biotransfer factor (soil to protected fruit)
BrProveg	TRUE	FALSE	FALSE	0	143	D		0	10	[mg/kg DW plant]/[mg/kg soil]	Default available: reatain data from cols E-H for defaults	Biotransfer factor (soil to protected vegetables)
BrRoot	TRUE	FALSE	FALSE	0	143	D		0	10	[mg/kg DW plant]/[mg/kg soil]	Default available: reatain data from cols E-H for defaults	Biotransfer factor (soil to roots; inorganics only)
BrSilage	TRUE	FALSE	FALSE	0	143	D		0	10	[mg/kg DW plant]/[mg/kg soil]	Default available: reatain data from cols E-H for defaults	Biotransfer factor (soil to silage)
C_in	FALSE	FALSE	FALSE	0	143	D		0	1000000	[mg/L]	Default available: reatain data from cols E-H for defaults	Chemical concentration (surface disposal influent)
CSFOral	FALSE	FALSE	FALSE	0	143	D		0	1000000	[per mg/kg-day]	Default available: reatain data from cols E-H for defaults	Oral cancer slope factor (human toxicity)
IUR	FALSE	FALSE	FALSE	0	143	D		0	1000000	[ug/m3]^-1	Default available: reatain data from cols E-H for defaults	Inhalation unit risk (human toxicity, cancer)
Ref_BMD_Bird	FALSE	FALSE	FALSE	0	143	D		0	100000	[mg chem/kg BW/day]	Default available: reatain data from cols E-H for defaults	Reference benchmark dose (bird)
Ref_BMD_Mammal	FALSE	FALSE	FALSE	0	143	D		0	100000	[mg chem/kg BW/day]	Default available: reatain data from cols E-H for defaults	Reference benchmark dose (mammal)
Ref_BW_Bird	FALSE	FALSE	FALSE	0	143	D		0	2000	[kg]	Default available: reatain data from cols E-H for defaults	Reference body weight (bird)
Ref_BW_Mammal	FALSE	FALSE	FALSE	0	143	D		0	2000	[kg]	Default available: reatain data from cols E-H for defaults	Reference body weight (mammal)
RfC	FALSE	FALSE	FALSE	0	143	D		0	100000	[mg/m3]	Default available: reatain data from cols E-H for defaults	Reference concentration (human toxicity, noncancer)
RfD	FALSE	FALSE	FALSE	0	143	D		0	100000	[mg/kg-day]	Default available: reatain data from cols E-H for defaults	Reference dose (human toxicity, noncancer)
RfD_fish	FALSE	FALSE	TRUE	0	143	D		0	100000	[mg/kg-day]	Default available: reatain data from cols E-H for defaults	Reference dose specific to fish (generally = RfD)
RfD_food	FALSE	FALSE	TRUE	0	143	D		0	100000	[mg/kg-day]	Default available: reatain data from cols E-H for defaults	Reference dose specific to food (generally = RfD)
RfD_soil	FALSE	FALSE	TRUE	0	143	D		0	100000	[mg/kg-day]	Default available: reatain data from cols E-H for defaults	Reference dose specific to soil (generally = RfD)
RfD_water	FALSE	FALSE	TRUE	0	143	D		0	100000	[mg/kg-day]	Default available: reatain data from cols E-H for defaults	Reference dose specific to water (generally = RfD)
Sol	FALSE	FALSE	FALSE	100000	143	D		1e-12	1000000	[mg/L]	Default available: reatain data from cols E-H for defaults	Solubility
tb	FALSE	FALSE	TRUE	100	143	D		0	5000	[deg C]	Default available: reatain data from cols E-H for defaults	Boiling point
CTPWasteDry	FALSE	FALSE	FALSE		190			2.5e-15	1000000	[ug/g DW]	Must enter data. For RefID, see list of common sources and RefIDs; if source not among those, leave the RefID 190 (user supplied) and enter short ref name in comments	Dry biosolids concentration
Density	TRUE	FALSE	FALSE		190			0	23	[g/cm3]	Must enter data. For RefID, see list of common sources and RefIDs; if source not among those, leave the RefID 190 (user supplied) and enter short ref name in comments	Density (chemical)
Kd	TRUE	FALSE	FALSE		190			0	10000	[L/kg]	Must enter data. For RefID, see list of common sources and RefIDs; if source not among those, leave the RefID 190 (user supplied) and enter short ref name in comments	Soil-water partition coefficient
MW	FALSE	FALSE	FALSE		190			6	1000	[g/mol]	Must enter data. For RefID, see list of common sources and RefIDs; if source not among those, leave the RefID 190 (user supplied) and enter short ref name in comments	Molecular weight

### Sheet: Template_Eco
Copy all data rows (no titles) in columns A to M to the first blank row of column B in Ecological_Constant sheet for each new chemical; you'll need to add the CAS number in column A of Chemical_Constant and copy it down to all rows.
These columns will be imported							These columns for reference; they will not be imported
Color Coding Key:	do not change cell contents		must enter a value; can leave RefID 190 if no specific RefID available			no shading: leave default or enter value; if you leave default, leave RefID as is; otherwise, enter a new RefID or 190
EcoRecID	ModelCode	UserModified	DoNotShowValue	Value	RefID	Comment	Receptor	Minimum Value	Maximum Value	Units	Instructions	Parameter Description
	BAF_HerbVert	FALSE	FALSE	1	143	Default, no data	NA	0	1000000000	[mg/kg WW]/[mg/kg soil]	Default available: copy data from cols D-F for defaults	Bioaccumulation factor (soil to herbivorous vertebrates)
	BAF_OmnVert	FALSE	FALSE	1	143	Default, no data	NA	0	1000000000	[mg/kg WW]/[mg/kg soil]	Default available: copy data from cols D-F for defaults	Bioaccumulation factor (soil to omnivorous vertebrates)
	BAF_SmBirds	FALSE	FALSE	1	143	Default, no data	NA	0	1000000000	[mg/kg WW]/[mg/kg soil]	Default available: copy data from cols D-F for defaults	Bioaccumulation factor (soil to small birds)
	BAF_SmHerp	FALSE	FALSE	1	143	Default, no data	NA	0	1000000000	[mg/kg WW]/[mg/kg soil]	Default available: copy data from cols D-F for defaults	Bioaccumulation factor (soil to small herpetofauna)
	BAF_SmMammals	FALSE	FALSE	1	143	Default, no data	NA	0	1000000000	[mg/kg WW]/[mg/kg soil]	Default available: copy data from cols D-F for defaults	Bioaccumulation factor (soil to small mammals)
	BAF_SoilInvert	FALSE	FALSE	1	143	Default, no data	NA	0	1000000000	[mg/kg WW]/[mg/kg soil]	Default available: copy data from cols D-F for defaults	Bioaccumulation factor (soil to soil invertebrates)
	BAF_Worms	FALSE	FALSE	1	143	Default, no data	NA	0	1000000000	[mg/kg WW]/[mg/kg soil]	Default available: copy data from cols D-F for defaults	Bioaccumulation factor (soil to worms)
	BCF_Bff	FALSE	FALSE				NA	0	1000000000	[mg/kg WW]/[mg/kg sed]	Must enter data. For RefID, see list of common sources and RefIDs; if source not among those, leave the RefID 190 (user supplied) and enter short ref name in comments. If you have data for BCF_T3W in Chemical_constant, that can be used as a surrogate here; note that in the comment column.	Bioaccumulation factor (sediment to benthic filter feeders)
	BCF_WaterVeg	FALSE	FALSE				NA	0	1000000000	[mg/kg WW]/[mg/L water]	Must enter data. For RefID, see list of common sources and RefIDs; if source not among those, leave the RefID 190 (user supplied) and enter short ref name in comments. If you have data for BCF_T3W in Chemical_constant, that can be used as a surrogate here; note that in the comment column.	Bioaccumulation factor (surface water to aquatic plants)
2	BMD	FALSE	FALSE	0	196		American Kestrel	0	100000	[mg chem/kg BW/day]	Can be calculated from RefBMD data in chemical_constant: copy data from cols D-F to flag for calculation	Benchmark dose for ingestion exposures
3	BMD	FALSE	FALSE	0	196		American Robin	0	100000	[mg chem/kg BW/day]	Can be calculated from RefBMD data in chemical_constant: copy data from cols D-F to flag for calculation	Benchmark dose for ingestion exposures
4	BMD	FALSE	FALSE	0	196		American Woodcock	0	100000	[mg chem/kg BW/day]	Can be calculated from RefBMD data in chemical_constant: copy data from cols D-F to flag for calculation	Benchmark dose for ingestion exposures
7	BMD	FALSE	FALSE	0	196		Belted Kingfisher	0	100000	[mg chem/kg BW/day]	Can be calculated from RefBMD data in chemical_constant: copy data from cols D-F to flag for calculation	Benchmark dose for ingestion exposures
8	BMD	FALSE	FALSE	0	196		Black Bear	0	100000	[mg chem/kg BW/day]	Can be calculated from RefBMD data in chemical_constant: copy data from cols D-F to flag for calculation	Benchmark dose for ingestion exposures
12	BMD	FALSE	FALSE	0	196		Canada Goose	0	100000	[mg chem/kg BW/day]	Can be calculated from RefBMD data in chemical_constant: copy data from cols D-F to flag for calculation	Benchmark dose for ingestion exposures
14	BMD	FALSE	FALSE	0	196		Coopers Hawk	0	100000	[mg chem/kg BW/day]	Can be calculated from RefBMD data in chemical_constant: copy data from cols D-F to flag for calculation	Benchmark dose for ingestion exposures
15	BMD	FALSE	FALSE	0	196		Coyote	0	100000	[mg chem/kg BW/day]	Can be calculated from RefBMD data in chemical_constant: copy data from cols D-F to flag for calculation	Benchmark dose for ingestion exposures
16	BMD	FALSE	FALSE	0	196		Deer Mouse	0	100000	[mg chem/kg BW/day]	Can be calculated from RefBMD data in chemical_constant: copy data from cols D-F to flag for calculation	Benchmark dose for ingestion exposures
18	BMD	FALSE	FALSE	0	196		Eastern Cottontail	0	100000	[mg chem/kg BW/day]	Can be calculated from RefBMD data in chemical_constant: copy data from cols D-F to flag for calculation	Benchmark dose for ingestion exposures
23	BMD	FALSE	FALSE	0	196		Great Blue Heron	0	100000	[mg chem/kg BW/day]	Can be calculated from RefBMD data in chemical_constant: copy data from cols D-F to flag for calculation	Benchmark dose for ingestion exposures
25	BMD	FALSE	FALSE	0	196		Green Heron	0	100000	[mg chem/kg BW/day]	Can be calculated from RefBMD data in chemical_constant: copy data from cols D-F to flag for calculation	Benchmark dose for ingestion exposures
28	BMD	FALSE	FALSE	0	196		Least Weasel	0	100000	[mg chem/kg BW/day]	Can be calculated from RefBMD data in chemical_constant: copy data from cols D-F to flag for calculation	Benchmark dose for ingestion exposures
30	BMD	FALSE	FALSE	0	196		Little Brown Bat	0	100000	[mg chem/kg BW/day]	Can be calculated from RefBMD data in chemical_constant: copy data from cols D-F to flag for calculation	Benchmark dose for ingestion exposures
32	BMD	FALSE	FALSE	0	196		Long Tailed Weasel	0	100000	[mg chem/kg BW/day]	Can be calculated from RefBMD data in chemical_constant: copy data from cols D-F to flag for calculation	Benchmark dose for ingestion exposures
33	BMD	FALSE	FALSE	0	196		Mallard Duck	0	100000	[mg chem/kg BW/day]	Can be calculated from RefBMD data in chemical_constant: copy data from cols D-F to flag for calculation	Benchmark dose for ingestion exposures
35	BMD	FALSE	FALSE	0	196		Meadow Vole	0	100000	[mg chem/kg BW/day]	Can be calculated from RefBMD data in chemical_constant: copy data from cols D-F to flag for calculation	Benchmark dose for ingestion exposures
36	BMD	FALSE	FALSE	0	196		Mink	0	100000	[mg chem/kg BW/day]	Can be calculated from RefBMD data in chemical_constant: copy data from cols D-F to flag for calculation	Benchmark dose for ingestion exposures
38	BMD	FALSE	FALSE	0	196		Muskrat	0	100000	[mg chem/kg BW/day]	Can be calculated from RefBMD data in chemical_constant: copy data from cols D-F to flag for calculation	Benchmark dose for ingestion exposures
39	BMD	FALSE	FALSE	0	196		Northern Bobwhite	0	100000	[mg chem/kg BW/day]	Can be calculated from RefBMD data in chemical_constant: copy data from cols D-F to flag for calculation	Benchmark dose for ingestion exposures
44	BMD	FALSE	FALSE	0	196		Prairie Vole	0	100000	[mg chem/kg BW/day]	Can be calculated from RefBMD data in chemical_constant: copy data from cols D-F to flag for calculation	Benchmark dose for ingestion exposures
45	BMD	FALSE	FALSE	0	196		Raccoon	0	100000	[mg chem/kg BW/day]	Can be calculated from RefBMD data in chemical_constant: copy data from cols D-F to flag for calculation	Benchmark dose for ingestion exposures
47	BMD	FALSE	FALSE	0	196		Red Fox	0	100000	[mg chem/kg BW/day]	Can be calculated from RefBMD data in chemical_constant: copy data from cols D-F to flag for calculation	Benchmark dose for ingestion exposures
48	BMD	FALSE	FALSE	0	196		Red Tailed Hawk	0	100000	[mg chem/kg BW/day]	Can be calculated from RefBMD data in chemical_constant: copy data from cols D-F to flag for calculation	Benchmark dose for ingestion exposures
50	BMD	FALSE	FALSE	0	196		Short Tailed Shrew	0	100000	[mg chem/kg BW/day]	Can be calculated from RefBMD data in chemical_constant: copy data from cols D-F to flag for calculation	Benchmark dose for ingestion exposures
51	BMD	FALSE	FALSE	0	196		Short Tail Weasel	0	100000	[mg chem/kg BW/day]	Can be calculated from RefBMD data in chemical_constant: copy data from cols D-F to flag for calculation	Benchmark dose for ingestion exposures
54	BMD	FALSE	FALSE	0	196		Spotted Sandpiper	0	100000	[mg chem/kg BW/day]	Can be calculated from RefBMD data in chemical_constant: copy data from cols D-F to flag for calculation	Benchmark dose for ingestion exposures
55	BMD	FALSE	FALSE	0	196		Tree Swallow	0	100000	[mg chem/kg BW/day]	Can be calculated from RefBMD data in chemical_constant: copy data from cols D-F to flag for calculation	Benchmark dose for ingestion exposures
56	BMD	FALSE	FALSE	0	196		Western Meadowlark	0	100000	[mg chem/kg BW/day]	Can be calculated from RefBMD data in chemical_constant: copy data from cols D-F to flag for calculation	Benchmark dose for ingestion exposures
57	BMD	FALSE	FALSE	0	196		White Tailed Deer	0	100000	[mg chem/kg BW/day]	Can be calculated from RefBMD data in chemical_constant: copy data from cols D-F to flag for calculation	Benchmark dose for ingestion exposures
61	BMC_sed	FALSE	FALSE				Sediment Biota	0	100000	[mg chem/kg sediment]	Row can be deleted from Ecological_constant sheet if no data	Benchmark concentration, direct contact with sediment
1	BMC_soil	FALSE	FALSE				Terrestrial Plants	0	100000	[mg chem/kg soil]	Row can be deleted from Ecological_constant sheet if no data	Benchmark concentration, direct contact with soil
58	BMC_soil	FALSE	FALSE				Soil Biota	0	100000	[mg chem/kg soil]	Row can be deleted from Ecological_constant sheet if no data	Benchmark concentration, direct contact with soil
67	BMC_soil	FALSE	FALSE				Mammals	0	100000	[mg chem/kg soil]	Row can be deleted from Ecological_constant sheet if no data	Benchmark concentration, direct contact with soil
68	BMC_soil	FALSE	FALSE				Birds	0	100000	[mg chem/kg soil]	Row can be deleted from Ecological_constant sheet if no data	Benchmark concentration, direct contact with soil
59	BMC_water	FALSE	FALSE				Aquatic Community	0	100000	[mg chem/L water]	Row can be deleted from Ecological_constant sheet if no data, but must retain row for ED_Eco and enter a value for same receptor if data entered here	Benchmark concentration, direct contact with water
59	ED_Eco	FALSE	FALSE				Aquatic Community	1	4	[days]	Row can be deleted from Ecological_constant sheet if no data, but must enter a value (1 or 4 days) for ED_Eco if you enter a BMC_water for a receptor	Exposure duration (aquatic receptors only)
60	BMC_water	FALSE	FALSE				Fish	0	100000	[mg chem/L water]	Row can be deleted from Ecological_constant sheet if no data, but must retain row for ED_Eco and enter a value for same receptor if data entered here	Benchmark concentration, direct contact with water
60	ED_Eco	FALSE	FALSE				Fish	1	4	[days]	Row can be deleted from Ecological_constant sheet if no data, but must enter a value (1 or 4 days) for ED_Eco if you enter a BMC_water for a receptor	Exposure duration (aquatic receptors only)
63	BMC_water	FALSE	FALSE				Aquatic Plants	0	100000	[mg chem/L water]	Row can be deleted from Ecological_constant sheet if no data, but must retain row for ED_Eco and enter a value for same receptor if data entered here	Benchmark concentration, direct contact with water
63	ED_Eco	FALSE	FALSE				Aquatic Plants	0	4	[days]	Row can be deleted from Ecological_constant sheet if no data, but must enter a value (1 or 4 days) for ED_Eco if you enter a BMC_water for a receptor	Exposure duration (aquatic receptors only)
64	BMC_water	FALSE	FALSE				Amphibians	0	100000	[mg chem/L water]	Row can be deleted from Ecological_constant sheet if no data, but must retain row for ED_Eco and enter a value for same receptor if data entered here	Benchmark concentration, direct contact with water
64	ED_Eco	FALSE	FALSE				Amphibians	0	4	[days]	Row can be deleted from Ecological_constant sheet if no data, but must enter a value (1 or 4 days) for ED_Eco if you enter a BMC_water for a receptor	Exposure duration (aquatic receptors only)
65	BMC_water	FALSE	FALSE				Aquatic Invertebrates	0	100000	[mg chem/L water]	Row can be deleted from Ecological_constant sheet if no data, but must retain row for ED_Eco and enter a value for same receptor if data entered here	Benchmark concentration, direct contact with water
65	ED_Eco	FALSE	FALSE				Aquatic Invertebrates	0	4	[days]	Row can be deleted from Ecological_constant sheet if no data, but must enter a value (1 or 4 days) for ED_Eco if you enter a BMC_water for a receptor	Exposure duration (aquatic receptors only)
