## Supplementary material for "A Cheminformatics Workflow for Higher-throughput Modeling of Chemical Exposures from Biosolids": autoBST workflow files: Rsquared_logADD_logconc.csv

	which_conc	Scenario	Rsq
1	mean	Crop	0.651363774708373
2	mean	Pasture	0.507813177407163
3	mean	Reclamation	0.496742160865202
4	p95	Crop	0.672812502757319
5	p95	Pasture	0.530339196393376
6	p95	Reclamation	0.527882044968584
