## Supplementary material for "A Cheminformatics Workflow for Higher-throughput Modeling of Chemical Exposures from Biosolids": autoBST workflow files: Rsquared_logADD_logconc_logKow.csv

	which_conc	Scenario	Rsq
1	mean	Crop	0.663203079893914
2	mean	Pasture	0.711277191431562
3	mean	Reclamation	0.776828474561951
4	p95	Crop	0.684555472979194
5	p95	Pasture	0.723572726637134
6	p95	Reclamation	0.791789649296914
