## Supplementary material for "A Cheminformatics Workflow for Higher-throughput Modeling of Chemical Exposures from Biosolids": autoBST workflow files: BST previously loaded CASRNs.csv

CASRN
50282
50328
57625
57681
57830
58220
60548
68359
72140
76573
79572
91576
103902
106478
114078
117817
129000
148798
154212
206440
298464
335671
564250
657249
723466
738705
1163195
2795393
3380345
5436431
7429905
7439896
7439921
7439954
7439965
7439976
7439987
7440020
7440224
7440235
7440280
7440315
7440360
7440382
7440393
7440417
7440428
7440439
7440484
7440508
7440622
7440666
7440702
7487947
7783008
7783086
11006761
14698294
14797558
14797650
15687271
16065831
16984488
18540299
18559949
22204531
25812300
42399417
51481619
54910893
60348609
66357355
68631492
70458967
85721331
93106606
98105998
