## Supplementary material for "A Cheminformatics Workflow for Higher-throughput Modeling of Chemical Exposures from Biosolids": autoBST workflow files: PubChemElements_all.csv

AtomicNumber	Symbol	Name	AtomicMass	CPKHexColor	ElectronConfiguration	Electronegativity	AtomicRadius	IonizationEnergy	ElectronAffinity	OxidationStates	StandardState	MeltingPoint	BoilingPoint	Density	GroupBlock	YearDiscovered
1	H	Hydrogen	1.008	FFFFFF	1s1	2.2	120	13.598	0.754	+1, -1	Gas	13.81	20.28	0.00008988	Nonmetal	1766
2	He	Helium	4.0026	D9FFFF	1s2		140	24.587		0	Gas	0.95	4.22	0.0001785	Noble gas	1868
3	Li	Lithium	7	CC80FF	[He]2s1	0.98	182	5.392	0.618	1	Solid	453.65	1615	0.534	Alkali metal	1817
4	Be	Beryllium	9.012183	C2FF00	[He]2s2	1.57	153	9.323		2	Solid	1560	2744	1.85	Alkaline earth metal	1798
5	B	Boron	10.81	FFB5B5	[He]2s2 2p1	2.04	192	8.298	0.277	3	Solid	2348	4273	2.37	Metalloid	1808
6	C	Carbon	12.011	909090	[He]2s2 2p2	2.55	170	11.26	1.263	+4, +2, -4	Solid	3823	4098	2.267	Nonmetal	Ancient
7	N	Nitrogen	14.007	3050F8	[He] 2s2 2p3	3.04	155	14.534		+5, +4, +3, +2, +1, -1, -2, -3	Gas	63.15	77.36	0.0012506	Nonmetal	1772
8	O	Oxygen	15.999	FF0D0D	[He]2s2 2p4	3.44	152	13.618	1.461	-2	Gas	54.36	90.2	0.001429	Nonmetal	1774
9	F	Fluorine	18.99840316	9.00E+51	[He]2s2 2p5	3.98	135	17.423	3.339	-1	Gas	53.53	85.03	0.001696	Halogen	1670
10	Ne	Neon	20.18	B3E3F5	[He]2s2 2p6		154	21.565		0	Gas	24.56	27.07	0.0008999	Noble gas	1898
11	Na	Sodium	22.9897693	AB5CF2	[Ne]3s1	0.93	227	5.139	0.548	1	Solid	370.95	1156	0.97	Alkali metal	1807
12	Mg	Magnesium	24.305	8AFF00	[Ne]3s2	1.31	173	7.646		2	Solid	923	1363	1.74	Alkaline earth metal	1808
13	Al	Aluminum	26.981538	BFA6A6	[Ne]3s2 3p1	1.61	184	5.986	0.441	3	Solid	933.437	2792	2.7	Post-transition metal	Ancient
14	Si	Silicon	28.085	F0C8A0	[Ne]3s2 3p2	1.9	210	8.152	1.385	+4, +2, -4	Solid	1687	3538	2.3296	Metalloid	1854
15	P	Phosphorus	30.973762	FF8000	[Ne]3s2 3p3	2.19	180	10.487	0.746	+5, +3, -3	Solid	317.3	553.65	1.82	Nonmetal	1669
16	S	Sulfur	32.07	FFFF30	[Ne]3s2 3p4	2.58	180	10.36	2.077	+6, +4, -2	Solid	388.36	717.75	2.067	Nonmetal	Ancient
17	Cl	Chlorine	35.45	1FF01F	[Ne]3s2 3p5	3.16	175	12.968	3.617	+7, +5, +1, -1	Gas	171.65	239.11	0.003214	Halogen	1774
18	Ar	Argon	39.9	80D1E3	[Ne]3s2 3p6		188	15.76		0	Gas	83.8	87.3	0.0017837	Noble gas	1894
19	K	Potassium	39.0983	8F40D4	[Ar]4s1	0.82	275	4.341	0.501	1	Solid	336.53	1032	0.89	Alkali metal	1807
20	Ca	Calcium	40.08	3DFF00	[Ar]4s2	1	231	6.113		2	Solid	1115	1757	1.54	Alkaline earth metal	Ancient
21	Sc	Scandium	44.95591	E6E6E6	[Ar]4s2 3d1	1.36	211	6.561	0.188	3	Solid	1814	3109	2.99	Transition metal	1879
22	Ti	Titanium	47.867	BFC2C7	[Ar]4s2 3d2	1.54	187	6.828	0.079	+4, +3, +2	Solid	1941	3560	4.5	Transition metal	1791
23	V	Vanadium	50.9415	A6A6AB	[Ar]4s2 3d3	1.63	179	6.746	0.525	+5, +4, +3, +2	Solid	2183	3680	6	Transition metal	1801
24	Cr	Chromium	51.996	8A99C7	[Ar]3d5 4s1	1.66	189	6.767	0.666	+6, +3, +2	Solid	2180	2944	7.15	Transition metal	1797
25	Mn	Manganese	54.93804	9C7AC7	[Ar]4s2 3d5	1.55	197	7.434		+7, +4, +3, +2	Solid	1519	2334	7.3	Transition metal	1774
26	Fe	Iron	55.84	E06633	[Ar]4s2 3d6	1.83	194	7.902	0.163	+3, +2	Solid	1811	3134	7.874	Transition metal	Ancient
27	Co	Cobalt	58.93319	F090A0	[Ar]4s2 3d7	1.88	192	7.881	0.661	+3, +2	Solid	1768	3200	8.86	Transition metal	1735
28	Ni	Nickel	58.693	50D050	[Ar]4s2 3d8	1.91	163	7.64	1.156	+3, +2	Solid	1728	3186	8.912	Transition metal	1751
29	Cu	Copper	63.55	C88033	[Ar]4s1 3d10	1.9	140	7.726	1.228	+2, +1	Solid	1357.77	2835	8.933	Transition metal	Ancient
30	Zn	Zinc	65.4	7D80B0	[Ar]4s2 3d10	1.65	139	9.394		2	Solid	692.68	1180	7.134	Transition metal	1746
31	Ga	Gallium	69.723	C28F8F	[Ar]4s2 3d10 4p1	1.81	187	5.999	0.3	3	Solid	302.91	2477	5.91	Post-transition metal	1875
32	Ge	Germanium	72.63	668F8F	[Ar]4s2 3d10 4p2	2.01	211	7.9	1.35	+4, +2	Solid	1211.4	3106	5.323	Metalloid	1886
33	As	Arsenic	74.92159	BD80E3	[Ar]4s2 3d10 4p3	2.18	185	9.815	0.81	+5, +3, -3	Solid	1090	887	5.776	Metalloid	Ancient
34	Se	Selenium	78.97	FFA100	[Ar]4s2 3d10 4p4	2.55	190	9.752	2.021	+6, +4, -2	Solid	493.65	958	4.809	Nonmetal	1817
35	Br	Bromine	79.9	A62929	[Ar]4s2 3d10 4p5	2.96	183	11.814	3.365	+5, +1, -1	Liquid	265.95	331.95	3.11	Halogen	1826
36	Kr	Krypton	83.8	5CB8D1	[Ar]4s2 3d10 4p6	3	202	14		0	Gas	115.79	119.93	0.003733	Noble gas	1898
37	Rb	Rubidium	85.468	702EB0	[Kr]5s1	0.82	303	4.177	0.468	1	Solid	312.46	961	1.53	Alkali metal	1861
38	Sr	Strontium	87.62	00FF00	[Kr]5s2	0.95	249	5.695		2	Solid	1050	1655	2.64	Alkaline earth metal	1790
39	Y	Yttrium	88.90584	94FFFF	[Kr]5s2 4d1	1.22	219	6.217	0.307	3	Solid	1795	3618	4.47	Transition metal	1794
40	Zr	Zirconium	91.22	94E0E0	[Kr]5s2 4d2	1.33	186	6.634	0.426	4	Solid	2128	4682	6.52	Transition metal	1789
41	Nb	Niobium	92.90637	73C2C9	[Kr]5s1 4d4	1.6	207	6.759	0.893	+5, +3	Solid	2750	5017	8.57	Transition metal	1801
42	Mo	Molybdenum	95.95	54B5B5	[Kr]5s1 4d5	2.16	209	7.092	0.746	6	Solid	2896	4912	10.2	Transition metal	1778
43	Tc	Technetium	96.90636	3B9E9E	[Kr]5s2 4d5	1.9	209	7.28	0.55	+7, +6, +4	Solid	2430	4538	11	Transition metal	1937
44	Ru	Ruthenium	101.1	248F8F	[Kr]5s1 4d7	2.2	207	7.361	1.05	3	Solid	2607	4423	12.1	Transition metal	1827
45	Rh	Rhodium	102.9055	0A7D8C	[Kr]5s1 4d8	2.28	195	7.459	1.137	3	Solid	2237	3968	12.4	Transition metal	1803
46	Pd	Palladium	106.42	6985	[Kr]4d10	2.2	202	8.337	0.557	+3, +2	Solid	1828.05	3236	12	Transition metal	1803
47	Ag	Silver	107.868	C0C0C0	[Kr]5s1 4d10	1.93	172	7.576	1.302	1	Solid	1234.93	2435	10.501	Transition metal	Ancient
48	Cd	Cadmium	112.41	FFD98F	[Kr]5s2 4d10	1.69	158	8.994		2	Solid	594.22	1040	8.69	Transition metal	1817
49	In	Indium	114.818	A67573	[Kr]5s2 4d10 5p1	1.78	193	5.786	0.3	3	Solid	429.75	2345	7.31	Post-transition metal	1863
50	Sn	Tin	118.71	668080	[Kr]5s2 4d10 5p2	1.96	217	7.344	1.2	+4, +2	Solid	505.08	2875	7.287	Post-transition metal	Ancient
51	Sb	Antimony	121.76	9E63B5	[Kr]5s2 4d10 5p3	2.05	206	8.64	1.07	+5, +3, -3	Solid	903.78	1860	6.685	Metalloid	Ancient
52	Te	Tellurium	127.6	D47A00	[Kr]5s2 4d10 5p4	2.1	206	9.01	1.971	+6, +4, -2	Solid	722.66	1261	6.232	Metalloid	1782
53	I	Iodine	126.9045	940094	[Kr]5s2 4d10 5p5	2.66	198	10.451	3.059	+7, +5, +1, -1	Solid	386.85	457.55	4.93	Halogen	1811
54	Xe	Xenon	131.29	429EB0	[Kr]5s2 4d10 5p6	2.6	216	12.13		0	Gas	161.36	165.03	0.005887	Noble gas	1898
55	Cs	Cesium	132.905452	57178F	[Xe]6s1	0.79	343	3.894	0.472	1	Solid	301.59	944	1.93	Alkali metal	1860
56	Ba	Barium	137.33	00C900	[Xe]6s2	0.89	268	5.212		2	Solid	1000	2170	3.62	Alkaline earth metal	1808
57	La	Lanthanum	138.9055	70D4FF	[Xe]6s2 5d1	1.1	240	5.577	0.5	3	Solid	1191	3737	6.15	Lanthanide	1839
58	Ce	Cerium	140.116	FFFFC7	[Xe]6s2 4f1 5d1	1.12	235	5.539	0.5	+4, +3	Solid	1071	3697	6.77	Lanthanide	1803
59	Pr	Praseodymium	140.90766	D9FFC7	[Xe]6s2 4f3	1.13	239	5.464		3	Solid	1204	3793	6.77	Lanthanide	1885
60	Nd	Neodymium	144.24	C7FFC7	[Xe]6s2 4f4	1.14	229	5.525		3	Solid	1294	3347	7.01	Lanthanide	1885
61	Pm	Promethium	144.91276	A3FFC7	[Xe]6s2 4f5		236	5.55		3	Solid	1315	3273	7.26	Lanthanide	1945
62	Sm	Samarium	150.4	8FFFC7	[Xe]6s2 4f6	1.17	229	5.644		+3, +2	Solid	1347	2067	7.52	Lanthanide	1879
63	Eu	Europium	151.964	61FFC7	[Xe]6s2 4f7		233	5.67		+3, +2	Solid	1095	1802	5.24	Lanthanide	1901
64	Gd	Gadolinium	157.2	45FFC7	[Xe]6s2 4f7 5d1	1.2	237	6.15		3	Solid	1586	3546	7.9	Lanthanide	1880
65	Tb	Terbium	158.92535	30FFC7	[Xe]6s2 4f9		221	5.864		3	Solid	1629	3503	8.23	Lanthanide	1843
66	Dy	Dysprosium	162.5	1FFFC7	[Xe]6s2 4f10	1.22	229	5.939		3	Solid	1685	2840	8.55	Lanthanide	1886
67	Ho	Holmium	164.93033	00FF9C	[Xe]6s2 4f11	1.23	216	6.022		3	Solid	1747	2973	8.8	Lanthanide	1878
68	Er	Erbium	167.26		[Xe]6s2 4f12	1.24	235	6.108		3	Solid	1802	3141	9.07	Lanthanide	1843
69	Tm	Thulium	168.93422	00D452	[Xe]6s2 4f13	1.25	227	6.184		3	Solid	1818	2223	9.32	Lanthanide	1879
70	Yb	Ytterbium	173.05	00BF38	[Xe]6s2 4f14		242	6.254		+3, +2	Solid	1092	1469	6.9	Lanthanide	1878
71	Lu	Lutetium	174.9668	00AB24	[Xe]6s2 4f14 5d1	1.27	221	5.426		3	Solid	1936	3675	9.84	Lanthanide	1907
72	Hf	Hafnium	178.49	4DC2FF	[Xe]6s2 4f14 5d2	1.3	212	6.825		4	Solid	2506	4876	13.3	Transition metal	1923
73	Ta	Tantalum	180.9479	4DA6FF	[Xe]6s2 4f14 5d3	1.5	217	7.89	0.322	5	Solid	3290	5731	16.4	Transition metal	1802
74	W	Tungsten	183.84	2194D6	[Xe]6s2 4f14 5d4	2.36	210	7.98	0.815	6	Solid	3695	5828	19.3	Transition metal	1783
75	Re	Rhenium	186.207	267DAB	[Xe]6s2 4f14 5d5	1.9	217	7.88	0.15	+7, +6, +4	Solid	3459	5869	20.8	Transition metal	1925
76	Os	Osmium	190.2	266696	[Xe]6s2 4f14 5d6	2.2	216	8.7	1.1	+4, +3	Solid	3306	5285	22.57	Transition metal	1803
77	Ir	Iridium	192.22	175487	[Xe]6s2 4f14 5d7	2.2	202	9.1	1.565	+4, +3	Solid	2719	4701	22.42	Transition metal	1803
78	Pt	Platinum	195.08	D0D0E0	[Xe]6s1 4f14 5d9	2.28	209	9	2.128	+4, +2	Solid	2041.55	4098	21.46	Transition metal	1735
79	Au	Gold	196.96657	FFD123	[Xe]6s1 4f14 5d10	2.54	166	9.226	2.309	+3, +1	Solid	1337.33	3129	19.282	Transition metal	Ancient
80	Hg	Mercury	200.59	B8B8D0	[Xe]6s2 4f14 5d10	2	209	10.438		+2, +1	Liquid	234.32	629.88	13.5336	Transition metal	Ancient
81	Tl	Thallium	204.383	A6544D	[Xe]6s2 4f14 5d10 6p1	1.62	196	6.108	0.2	+3, +1	Solid	577	1746	11.8	Post-transition metal	1861
82	Pb	Lead	207	575961	[Xe]6s2 4f14 5d10 6p2	2.33	202	7.417	0.36	+4, +2	Solid	600.61	2022	11.342	Post-transition metal	Ancient
83	Bi	Bismuth	208.9804	9E4FB5	[Xe]6s2 4f14 5d10 6p3	2.02	207	7.289	0.946	+5, +3	Solid	544.55	1837	9.807	Post-transition metal	1753
84	Po	Polonium	208.98243	AB5C00	[Xe]6s2 4f14 5d10 6p4	2	197	8.417	1.9	+4, +2	Solid	527	1235	9.32	Metalloid	1898
85	At	Astatine	209.98715	754F45	[Xe]6s2 4f14 5d10 6p5	2.2	202	9.5	2.8	7, 5, 3, 1, -1	Solid	575		7	Halogen	1940
86	Rn	Radon	222.01758	428296	[Xe]6s2 4f14 5d10 6p6		220	10.745		0	Gas	202	211.45	0.00973	Noble gas	1900
87	Fr	Francium	223.01973	420066	[Rn]7s1	0.7	348	3.9	0.47	1	Solid	300			Alkali metal	1939
88	Ra	Radium	226.02541	007D00	[Rn]7s2	0.9	283	5.279		2	Solid	973	1413	5	Alkaline earth metal	1898
89	Ac	Actinium	227.02775	70ABFA	[Rn]7s2 6d1	1.1	260	5.17		3	Solid	1324	3471	10.07	Actinide	1899
90	Th	Thorium	232.038	00BAFF	[Rn]7s2 6d2	1.3	237	6.08		4	Solid	2023	5061	11.72	Actinide	1828
91	Pa	Protactinium	231.03588	00A1FF	[Rn]7s2 5f2 6d1	1.5	243	5.89		+5, +4	Solid	1845		15.37	Actinide	1913
92	U	Uranium	238.0289	008FFF	[Rn]7s2 5f3 6d1	1.38	240	6.194		+6, +5, +4, +3	Solid	1408	4404	18.95	Actinide	1789
93	Np	Neptunium	237.048172	0080FF	[Rn]7s2 5f4 6d1	1.36	221	6.266		+6, +5, +4, +3	Solid	917	4175	20.25	Actinide	1940
94	Pu	Plutonium	244.0642	006BFF	[Rn]7s2 5f6	1.28	243	6.06		+6, +5, +4, +3	Solid	913	3501	19.84	Actinide	1940
95	Am	Americium	243.06138	545CF2	[Rn]7s2 5f7	1.3	244	5.993		+6, +5, +4, +3	Solid	1449	2284	13.69	Actinide	1944
96	Cm	Curium	247.07035	785CE3	[Rn]7s2 5f7 6d1	1.3	245	6.02		3	Solid	1618	3400	13.51	Actinide	1944
97	Bk	Berkelium	247.07031	8A4FE3	[Rn]7s2 5f9	1.3	244	6.23		+4, +3	Solid	1323		14	Actinide	1949
98	Cf	Californium	251.07959	A136D4	[Rn]7s2 5f10	1.3	245	6.3		3	Solid	1173			Actinide	1950
99	Es	Einsteinium	252.083	B31FD4	[Rn]7s2 5f11	1.3	245	6.42		3	Solid	1133			Actinide	1952
100	Fm	Fermium	257.09511	B31FBA	[Rn] 5f12 7s2	1.3		6.5		3	Solid	1800			Actinide	1952
101	Md	Mendelevium	258.09843	B30DA6	[Rn]7s2 5f13	1.3		6.58		+3, +2	Solid	1100			Actinide	1955
102	No	Nobelium	259.101	BD0D87	[Rn]7s2 5f14	1.3		6.65		+3, +2	Solid	1100			Actinide	1957
103	Lr	Lawrencium	266.12	C70066	[Rn]7s2 5f14 6d1	1.3				3	Solid	1900			Actinide	1961
104	Rf	Rutherfordium	267.122	CC0059	[Rn]7s2 5f14 6d2					4	Solid				Transition metal	1964
105	Db	Dubnium	268.126	D1004F	[Rn]7s2 5f14 6d3					5, 4, 3	Solid				Transition metal	1967
106	Sg	Seaborgium	269.128	D90045	[Rn]7s2 5f14 6d4					6, 5, 4, 3, 0	Solid				Transition metal	1974
107	Bh	Bohrium	270.133	E00038	[Rn]7s2 5f14 6d5					7, 5, 4, 3	Solid				Transition metal	1976
108	Hs	Hassium	269.1336	E6002E	[Rn]7s2 5f14 6d6					8, 6, 5, 4, 3, 2	Solid				Transition metal	1984
109	Mt	Meitnerium	277.154	EB0026	[Rn]7s2 5f14 6d7 (calculated)					9, 8, 6, 4, 3, 1	Solid				Transition metal	1982
110	Ds	Darmstadtium	282.166		[Rn]7s2 5f14 6d8 (predicted)					8, 6, 4, 2, 0	Expected to be a Solid				Transition metal	1994
111	Rg	Roentgenium	282.169		[Rn]7s2 5f14 6d9 (predicted)					5, 3, 1, -1	Expected to be a Solid				Transition metal	1994
112	Cn	Copernicium	286.179		[Rn]7s2 5f14 6d10 (predicted)					2, 1, 0	Expected to be a Solid				Transition metal	1996
113	Nh	Nihonium	286.182		[Rn]5f14 6d10 7s2 7p1 (predicted)						Expected to be a Solid				Post-transition metal	2004
114	Fl	Flerovium	290.192		[Rn]7s2 7p2 5f14 6d10 (predicted)					6, 4,2, 1, 0	Expected to be a Solid				Post-transition metal	1998
115	Mc	Moscovium	290.196		[Rn]7s2 7p3 5f14 6d10 (predicted)					3, 1	Expected to be a Solid				Post-transition metal	2003
116	Lv	Livermorium	293.205		[Rn]7s2 7p4 5f14 6d10 (predicted)					+4, +2, -2	Expected to be a Solid				Post-transition metal	2000
117	Ts	Tennessine	294.211		[Rn]7s2 7p5 5f14 6d10 (predicted)					+5, +3, +1, -1	Expected to be a Solid				Halogen	2010
118	Og	Oganesson	295.216		[Rn]7s2 7p6 5f14 6d10 (predicted)					+6, +4, +2, +1, 0, -1	Expected to be a Gas				Noble gas	2006
